# *BpLAZY1A* Mediates Transcriptional Polarity and Drives Adaxial Tension Wood–Like Tissue Formation in Silver Birch (*Betula pendula*) Branches

**DOI:** 10.64898/2026.09.12.750306

**Authors:** Sampo Muranen, Àngela Carrió-Seguí, Ema Marmara, Aleš Pěnčík, Juha Immanen, Ilhan Duru, Mira Viljanen, Heikki Suhonen, Kirsi Svedström, Xueping Shi, Maja Ilievska, Pasi Rastas, Chang Su, Hanna Koivula, Juan Alonso-Serra, Ondřej Novák, Pawel Roszak, Kaisa Nieminen, Ykä Helariutta

## Abstract

A defining feature of most trees is the architectural distinction between a vertically growing main stem and laterally growing branches. This growth habit increases fitness by increasing photosynthetically active surface area and shading competitors. Here, we studied the weeping birch cultivar *Betula pendula* ‘Youngii’ to uncover the mechanisms that maintain lateral branch growth. We identified a loss-of-function mutation in *BpLAZY1A*, a core component of the gravitropic signalling pathway, as the cause of the weeping phenotype.

Forward genetic analysis demonstrated that the weeping phenotype is recessive in silver birch. Transgenic *BpLAZY1A* lines phenocopied ‘Youngii’, confirming the functional role of *BpLAZY1A*. Reporter analysis revealed that *BpLAZY1A* is expressed predominantly in gravity-sensing starch sheath cells, with occasional expression in the main stem phloem. Time-lapse imaging revealed two distinct gravitropic responses during branch development -an early response associated with establishment of the branch apex gravitropic set-point angle, and a later response associated with polar reinforcement at the branch base. The main stem retained normal gravitropic responses in *BpLAZY1A RNAi* lines, indicating a branch-specific role for *BpLAZY1A*.

Integrative analyses combining transcriptomics, chemical profiling, and histochemistry indicated that *BpLAZY1A* establishes adaxial–abaxial polarity during early branch development. In wild-type branches, pectin-rich tension wood-like tissue formed preferentially in the adaxial xylem, accompanied by adaxial expression of pectin- and tension wood-associated genes, including *BpRRT1* and *BpCOBRA-LIKE4*. Auxin-related genes, including *BpIAA29* and *BpSAURs*, were preferentially upregulated in the abaxial side. This transcriptional asymmetry was reduced in *BpLAZY1A RNAi* line 1, where tension wood-like tissue formed in both adaxial and abaxial sides of the xylem, indicating a loss of polarity.

Together, these findings demonstrate that *BpLAZY1A* functions specifically in branch gravitropism and links spatially asymmetric gene expression with branch growth orientation and biomechanical reinforcement. Our results identify *BpLAZY1A* as a key regulator coordinating gravitropic signalling, tissue polarity, and the developmental biomechanics underlying lateral branch growth.
