## Supplementary material for "*BpLAZY1A* Mediates Transcriptional Polarity and Drives Adaxial Tension Wood–Like Tissue Formation in Silver Birch (*Betula pendula*) Branches": SI 2

### Sheet: Polarization_05_week0_M_bas (2)
Column1	gene_name	entrez	chromosome	baseMean	log2FoldChange	lfcSE	stat	pvalue	padj	gene_label
Bpev01.c0080.g0030.m0001	Bpev01.c0080.g0030.m0001	Bpev01.c0080.g0030.m0001	Contig80	245.03006346703	1.92942046509246	0.267522409463566	7.21218259420328	5.50620692825073e-13	8.78295067125274e-09	TCP_domain_transcription_factor
Bpev01.c0532.g0014.m0001	Bpev01.c0532.g0014.m0001	Bpev01.c0532.g0014.m0001	Contig532	855.198148102162	1.18142564192954	0.198920661969715	5.93918012453332	2.86451001810801e-09	2.28458996494204e-05	KNOTTED1
Bpev01.c0245.g0042.m0001	Bpev01.c0245.g0042.m0001	Bpev01.c0245.g0042.m0001	Contig245	152.693965502057	2.04035574947769	0.356361418975889	5.7255236982198	1.03115149726854e-08	5.48263251097684e-05	Cytochrome_P450_superfamily_protein_LENGTH_472
Bpev01.c0615.g0010.m0001	Bpev01.c0615.g0010.m0001	Bpev01.c0615.g0010.m0001	Contig615	770.906206466096	1.79755057580035	0.316863616679875	5.67294722769136	1.40361478867346e-08	5.59726487353261e-05	Early_light-induced_protein,_chloroplastic
Bpev01.c1999.g0005.m0001	Bpev01.c1999.g0005.m0001	Bpev01.c1999.g0005.m0001	Contig1999	1107.8272994518	1.26441863501679	0.227699286799428	5.55301974279161	2.80776349556427e-08	8.95732710354915e-05	Early_light-induced_protein_1,_chloroplastic
Bpev01.c0146.g0011.m0001	Bpev01.c0146.g0011.m0001	Bpev01.c0146.g0011.m0001	Contig146	2349.98951769289	0.576914644939808	0.130683837472876	4.41458298207343	1.01204890253595e-05	0.0269053200739181	squalene_epoxidase
Bpev01.c0801.g0009.m0001	Bpev01.c0801.g0009.m0001	Bpev01.c0801.g0009.m0001	Contig801	5932.57171852328	0.435719941364957	0.100881173962369	4.31914027415554	1.56638201836187e-05	0.0356933708212716	NAD/NADP-dependent_betaine_aldehyde_dehydrogenase
Bpev01.c0022.g0174.m0001	Bpev01.c0022.g0174.m0001	Bpev01.c0022.g0174.m0001	Contig22	4243.36919883273	0.536875699529914	0.128231156605384	4.18678044979413	2.82939271932915e-05	0.050146270295577	3-hydroxy-3-methylglutaryl_coenzyme_A_
Bpev01.c0660.g0004.m0001	Bpev01.c0660.g0004.m0001	Bpev01.c0660.g0004.m0001	Contig660	45.5712425201533	2.31776729816977	0.552772356510868	4.19298698798842	2.7530524039284e-05	0.050146270295577	Endochitinase
Bpev01.c0615.g0010.m0003	Bpev01.c0615.g0010.m0003	Bpev01.c0615.g0010.m0003	Contig615	129.348742935117	1.11100960021723	0.274796579158882	4.04302558502689	5.27658603201074e-05	0.0841668237966033	Early_light-induced_protein,_chloroplastic
Bpev01.c1188.g0005.m0001	Bpev01.c1188.g0005.m0001	Bpev01.c1188.g0005.m0001	Contig1188	242.620474061777	0.523319464835881	0.132147793346746	3.96010747953037	7.49160379729034e-05	0.0995821434754818	Pyridoxal_5'-phosphate_synthase_subunit_PdxT
Bpev01.c0340.g0026.m0001	Bpev01.c0340.g0026.m0001	Bpev01.c0340.g0026.m0001	Contig340	2725.87218818991	0.730597779844352	0.183829950732292	3.97431309171325	7.058266491698e-05	0.0995821434754818	CHLOROPHYLL_A/B-BINDING_PROTEIN
