## Supplementary material for "*BpLAZY1A* Mediates Transcriptional Polarity and Drives Adaxial Tension Wood–Like Tissue Formation in Silver Birch (*Betula pendula*) Branches": SI 3

### Sheet: Polarization_03_week0_WT_mid_up
	gene_name	entrez	chromosome	baseMean	log2FoldChange	lfcSE	stat	pvalue	padj	gene_label
Bpev01.c0126.g0009.m0001	Bpev01.c0126.g0009.m0001	Bpev01.c0126.g0009.m0001	Contig126	105.882	-1.77794	0.299386	-5.93862	2.8744e-09	5.21272e-05	Auxin-responsive_protein_IAA13
Bpev01.c1848.g0004.m0001	Bpev01.c1848.g0004.m0001	Bpev01.c1848.g0004.m0001	Contig1848	260.789	2.0958	0.362709	5.77819	7.55074e-09	6.84663e-05	TRICHOME_BIREFRINGENCE-LIKE_43_LENGTH_368
Bpev01.c1577.g0006.m0001	Bpev01.c1577.g0006.m0001	Bpev01.c1577.g0006.m0001	Contig1577	31.0929	-2.53309	0.451013	-5.61644	1.94934e-08	0.000117838	SAUR-like_auxin-responsive_protein_family_LENGTH_91
Bpev01.c0170.g0056.m0001	Bpev01.c0170.g0056.m0001	Bpev01.c0170.g0056.m0001	Contig170	743.962	-0.567759	0.103384	-5.49175	3.97981e-08	0.000180435	BRASSINOSTEROID-SIGNALLING_KINASE
Bpev01.c2082.g0001.m0001	Bpev01.c2082.g0001.m0001	Bpev01.c2082.g0001.m0001	Contig2082	546.555	1.37783	0.256083	5.38042	7.43137e-08	0.000269536	TRICHOME_BIREFRINGENCE-LIKE_43_LENGTH_368
Bpev01.c0794.g0015.m0001	Bpev01.c0794.g0015.m0001	Bpev01.c0794.g0015.m0001	Contig794	321.911	-0.813333	0.155393	-5.23404	1.65843e-07	0.000501261	Unknown_protein
Bpev01.c0307.g0004.m0001	Bpev01.c0307.g0004.m0001	Bpev01.c0307.g0004.m0001	Contig307	10505.5	1.34654	0.26379	5.10461	3.31482e-07	0.000858775	tubulin_beta_chain_2_LENGTH_450
Bpev01.c1061.g0005.m0001	Bpev01.c1061.g0005.m0001	Bpev01.c1061.g0005.m0001	Contig1061	2556.43	-0.618174	0.122325	-5.05354	4.33688e-07	0.000914241	Mannan_endo-1,4-beta-mannosidase_2
Bpev01.c1163.g0007.m0001	Bpev01.c1163.g0007.m0001	Bpev01.c1163.g0007.m0001	Contig1163	28.6715	1.99732	0.397498	5.02473	5.04131e-07	0.000914241	2-oxoglutarate_(2OG)_and_Fe(II)-dependent_oxygenase_superfamily_protein_LENGTH_371
Bpev01.c0304.g0005.m0001	Bpev01.c0304.g0005.m0001	Bpev01.c0304.g0005.m0001	Contig304	116.343	-1.47536	0.292448	-5.04487	4.53842e-07	0.000914241	unknown_protein
Bpev01.c0879.g0002.m0001	Bpev01.c0879.g0002.m0001	Bpev01.c0879.g0002.m0001	Contig879	4875.28	-0.334578	0.0689932	-4.84944	1.23812e-06	0.00204121	Mannose-1-phosphate_guanyltransferase
Bpev01.c0577.g0025.m0001	Bpev01.c0577.g0025.m0001	Bpev01.c0577.g0025.m0001	Contig577	332.719	-1.25515	0.263436	-4.76452	1.893e-06	0.0028608	FD_v_transcription_factor
Bpev01.c1472.g0001.m0001	Bpev01.c1472.g0001.m0001	Bpev01.c1472.g0001.m0001	Contig1472	2017.81	2.06035	0.440084	4.68173	2.8447e-06	0.0036849	Rhamnogalacturonate_lyase_family_protein_LENGTH_677
Bpev01.c0251.g0002.m0001	Bpev01.c0251.g0002.m0001	Bpev01.c0251.g0002.m0001	Contig251	4525.98	1.08122	0.230782	4.68502	2.7993e-06	0.0036849	IQ-domain_10_LENGTH_259
Bpev01.c0386.g0011.m0001	Bpev01.c0386.g0011.m0001	Bpev01.c0386.g0011.m0001	Contig386	496.803	0.880361	0.191593	4.59495	4.3285e-06	0.00523315	Unknown_protein
Bpev01.c0545.g0020.m0001	Bpev01.c0545.g0020.m0001	Bpev01.c0545.g0020.m0001	Contig545	955.704	1.23392	0.272992	4.51999	6.18437e-06	0.00700959	Calcium-dependent_lipid-binding_(CaLB_domain)_family_protein_LENGTH_569
Bpev01.c0368.g0001.m0001	Bpev01.c0368.g0001.m0001	Bpev01.c0368.g0001.m0001	Contig368	17518.4	-0.874894	0.197714	-4.42506	9.64168e-06	0.0102854	Dormancy/auxin_associated_family_protein_LENGTH_106
Bpev01.c0275.g0059.m0001	Bpev01.c0275.g0059.m0001	Bpev01.c0275.g0059.m0001	Contig275	612.849	0.75242	0.171203	4.39489	1.10829e-05	0.0111661	NADH_dehydrogenase_[ubiquinone]_1_alpha_subcomplex_assembly_factor_5
Bpev01.c0115.g0099.m0001	Bpev01.c0115.g0099.m0001	Bpev01.c0115.g0099.m0001	Contig115	565.614	0.9627	0.222417	4.32836	1.50225e-05	0.0143386	Basic_helix-loop-helix_protein
Bpev01.c0483.g0013.m0001	Bpev01.c0483.g0013.m0001	Bpev01.c0483.g0013.m0001	Contig483	3583.89	-0.763488	0.182026	-4.19439	2.73602e-05	0.0248089	FASCICLIN-like_arabinogalactan-protein_11_LENGTH_246
Bpev01.c0245.g0042.m0001	Bpev01.c0245.g0042.m0001	Bpev01.c0245.g0042.m0001	Contig245	224.544	1.47253	0.35709	4.1237	3.72828e-05	0.0321964	Cytochrome_P450_superfamily_protein_LENGTH_472
Bpev01.c2346.g0002.m0001	Bpev01.c2346.g0002.m0001	Bpev01.c2346.g0002.m0001	Contig2346	60.5313	4.15633	1.01984	4.07546	4.59229e-05	0.0378551	UDP-glycosyl_transferase
Bpev01.c0051.g0036.m0001	Bpev01.c0051.g0036.m0001	Bpev01.c0051.g0036.m0001	Contig51	53.2786	1.27983	0.317435	4.03177	5.53575e-05	0.0406861	GATA_transcription_factor_16_LENGTH_139
Bpev01.c0566.g0041.m0001	Bpev01.c0566.g0041.m0001	Bpev01.c0566.g0041.m0001	Contig566	1448.6	1.12355	0.278888	4.02869	5.60879e-05	0.0406861	Polysaccharide_biosynthesis
Bpev01.c0624.g0024.m0001	Bpev01.c0624.g0024.m0001	Bpev01.c0624.g0024.m0001	Contig624	662.711	-0.602469	0.149083	-4.04116	5.31876e-05	0.0406861	zinc_finger_protein_6_LENGTH_197
Bpev01.c0141.g0035.m0001	Bpev01.c0141.g0035.m0001	Bpev01.c0141.g0035.m0001	Contig141	898.848	1.58058	0.395142	4.00002	6.3336e-05	0.0441769	Flavonol_synthase
Bpev01.c1810.g0009.m0001	Bpev01.c1810.g0009.m0001	Bpev01.c1810.g0009.m0001	Contig1810	572.215	-0.542588	0.137012	-3.96016	7.48998e-05	0.0473647	PRA1_(Prenylated_rab_acceptor)_family_protein_LENGTH_189
Bpev01.c0030.g0005.m0001	Bpev01.c0030.g0005.m0001	Bpev01.c0030.g0005.m0001	Contig30	287.98	-1.02118	0.257176	-3.97076	7.16442e-05	0.0473647	NAD(P)-binding_Rossmann-fold_superfamily_protein_LENGTH_257
Bpev01.c0374.g0018.m0001	Bpev01.c0374.g0018.m0001	Bpev01.c0374.g0018.m0001	Contig374	19111.5	2.38997	0.603911	3.95749	7.57417e-05	0.0473647	cellulose_synthase_family_protein_LENGTH_985
Bpev01.c0139.g0002.m0001	Bpev01.c0139.g0002.m0001	Bpev01.c0139.g0002.m0001	Contig139	59.3992	2.43287	0.620522	3.92069	8.82961e-05	0.0500391	calcium-transporting_ATPase,_putative_LENGTH_1049
Bpev01.c0189.g0059.m0001	Bpev01.c0189.g0059.m0001	Bpev01.c0189.g0059.m0001	Contig189	4920.78	1.06597	0.27102	3.93317	8.38336e-05	0.0500391	COBRA-like_protein_4
Bpev01.c0045.g0072.m0001	Bpev01.c0045.g0072.m0001	Bpev01.c0045.g0072.m0001	Contig45	301.245	-1.05055	0.267551	-3.92653	8.61812e-05	0.0500391	Dormancy/auxin_associated_family_protein_LENGTH_123
Bpev01.c0335.g0020.m0001	Bpev01.c0335.g0020.m0001	Bpev01.c0335.g0020.m0001	Contig335	3654.05	0.513182	0.132834	3.86333	0.000111852	0.0614678	DNA_glycosylase_superfamily_protein_LENGTH_311
Bpev01.c0062.g0011.m0001	Bpev01.c0062.g0011.m0001	Bpev01.c0062.g0011.m0001	Contig62	1607.39	-0.387578	0.101492	-3.8188	0.000134105	0.0715292	D6_protein_kinase
Bpev01.c0794.g0006.m0001	Bpev01.c0794.g0006.m0001	Bpev01.c0794.g0006.m0001	Contig794	64.3925	-1.76446	0.465156	-3.79326	0.000148681	0.0770379	Unknown_protein
Bpev01.c2361.g0006.m0001	Bpev01.c2361.g0006.m0001	Bpev01.c2361.g0006.m0001	Contig2361	202.514	-0.709835	0.187655	-3.78266	0.000155159	0.0781612	Protein_kinase_superfamily_protein_LENGTH_448
Bpev01.c1365.g0007.m0001	Bpev01.c1365.g0007.m0001	Bpev01.c1365.g0007.m0001	Contig1365	4390.1	1.34121	0.356736	3.75968	0.000170134	0.0833241	Protein_of_unknown_function_(DUF616)
Bpev01.c1623.g0013.m0001	Bpev01.c1623.g0013.m0001	Bpev01.c1623.g0013.m0001	Contig1623	232.799	0.690509	0.183979	3.75319	0.000174597	0.0833241	Family_of_unknown_function_(DUF662)_LENGTH_178
Bpev01.c2093.g0002.m0001	Bpev01.c2093.g0002.m0001	Bpev01.c2093.g0002.m0001	Contig2093	833.296	0.531994	0.143591	3.70493	0.000211446	0.0912992	alpha/beta-Hydrolases_superfamily_protein_LENGTH_314
Bpev01.c2286.g0004.m0001	Bpev01.c2286.g0004.m0001	Bpev01.c2286.g0004.m0001	Contig2286	3767.86	-1.00884	0.271974	-3.70933	0.000207808	0.0912992	cellulose_synthase-like_A3_LENGTH_556
Bpev01.c0351.g0004.m0001	Bpev01.c0351.g0004.m0001	Bpev01.c0351.g0004.m0001	Contig351	577.087	0.497905	0.134158	3.71134	0.000206165	0.0912992	Long-chain-alcohol_oxidase_FAO1
Bpev01.c0094.g0271.m0001	Bpev01.c0094.g0271.m0001	Bpev01.c0094.g0271.m0001	Contig94	41.0429	1.8128	0.48688	3.72331	0.000196629	0.0912992	ATP_SYNTHASE_SUBUNIT
Bpev01.c0134.g0073.m0001	Bpev01.c0134.g0073.m0001	Bpev01.c0134.g0073.m0001	Contig134	4882.34	0.469761	0.127319	3.68965	0.000224563	0.0947082	FTSH_protease
