## Supplementary material for "*BpLAZY1A* Mediates Transcriptional Polarity and Drives Adaxial Tension Wood–Like Tissue Formation in Silver Birch (*Betula pendula*) Branches": SI 4

### Sheet: Polarization_07_week0_M_mid_up_
	gene_name	entrez	chromosome	baseMean	log2FoldChange	lfcSE	stat	pvalue	padj	gene_label
Bpev01.c1061.g0005.m0001	Bpev01.c1061.g0005.m0001	Bpev01.c1061.g0005.m0001	Contig1061	2556.43	-0.724467	0.115481	-6.27347	3.53078e-10	6.40307e-06	Mannan_endo-1,4-beta-mannosidase_2
Bpev01.c2286.g0004.m0001	Bpev01.c2286.g0004.m0001	Bpev01.c2286.g0004.m0001	Contig2286	3767.86	-1.36167	0.256726	-5.304	1.13293e-07	0.000684854	cellulose_synthase-like_A3_LENGTH_556
Bpev01.c0304.g0005.m0001	Bpev01.c0304.g0005.m0001	Bpev01.c0304.g0005.m0001	Contig304	116.343	-1.51928	0.282843	-5.37146	7.81028e-08	0.000684854	unknown_protein
Bpev01.c0879.g0002.m0001	Bpev01.c0879.g0002.m0001	Bpev01.c0879.g0002.m0001	Contig879	4875.28	-0.329123	0.0651002	-5.05564	4.2896e-07	0.0019448	Mannose-1-phosphate_guanyltransferase
Bpev01.c0245.g0042.m0001	Bpev01.c0245.g0042.m0001	Bpev01.c0245.g0042.m0001	Contig245	224.544	1.67401	0.338384	4.94707	7.53375e-07	0.00273249	Cytochrome_P450_superfamily_protein_LENGTH_472
Bpev01.c0169.g0024.m0001	Bpev01.c0169.g0024.m0001	Bpev01.c0169.g0024.m0001	Contig169	4688.2	-0.830659	0.171701	-4.83782	1.31272e-06	0.00396769	cellulose_synthase-like_A3_LENGTH_556
Bpev01.c0016.g0055.m0001	Bpev01.c0016.g0055.m0001	Bpev01.c0016.g0055.m0001	Contig16	83.1762	2.18488	0.456335	4.78787	1.6856e-06	0.0043669	cellulose_synthase-like_D1_LENGTH_1036
Bpev01.c0483.g0013.m0001	Bpev01.c0483.g0013.m0001	Bpev01.c0483.g0013.m0001	Contig483	3583.89	-0.795545	0.171771	-4.63144	3.63129e-06	0.00823168	FASCICLIN-like_arabinogalactan-protein_11_LENGTH_246
Bpev01.c0455.g0014.m0001	Bpev01.c0455.g0014.m0001	Bpev01.c0455.g0014.m0001	Contig455	428.095	-0.282565	0.0666869	-4.23719	2.26334e-05	0.0456064	Integral_membrane_protein_hemolysin-III_homolog_LENGTH_204
Bpev01.c0029.g0069.m0001	Bpev01.c0029.g0069.m0001	Bpev01.c0029.g0069.m0001	Contig29	573.81	-1.13372	0.271582	-4.17451	2.98629e-05	0.0541564	Unknown_protein
Bpev01.c0794.g0006.m0001	Bpev01.c0794.g0006.m0001	Bpev01.c0794.g0006.m0001	Contig794	64.3925	-1.81179	0.447468	-4.04899	5.14391e-05	0.0848044	Unknown_protein
Bpev01.c1053.g0003.m0001	Bpev01.c1053.g0003.m0001	Bpev01.c1053.g0003.m0001	Contig1053	172.803	0.733274	0.183321	3.99995	6.33557e-05	0.0865628	receptor_kinase_1_LENGTH_843
Bpev01.c0437.g0002.m0001	Bpev01.c0437.g0002.m0001	Bpev01.c0437.g0002.m0001	Contig437	26.7903	-1.52276	0.378764	-4.02034	5.81153e-05	0.0865628	MLO-like_protein_3
Bpev01.c0632.g0003.m0001	Bpev01.c0632.g0003.m0001	Bpev01.c0632.g0003.m0001	Contig632	251.228	0.698261	0.175121	3.98731	6.68255e-05	0.0865628	receptor-like_protein_kinase_1_LENGTH_748
Bpev01.c0257.g0020.m0001	Bpev01.c0257.g0020.m0001	Bpev01.c0257.g0020.m0001	Contig257	198.174	-2.48988	0.629687	-3.95415	7.68075e-05	0.0928602	glyoxal_oxidase-related_protein_LENGTH_548
