## Supplementary material for "*BpLAZY1A* Mediates Transcriptional Polarity and Drives Adaxial Tension Wood–Like Tissue Formation in Silver Birch (*Betula pendula*) Branches": SI 5

### Sheet: Polarization_09_week0_WT_tip_up
	gene_name	entrez	chromosome	baseMean	log2FoldChange	lfcSE	stat	pvalue	padj	gene_label
Bpev01.c1891.g0006.m0001	Bpev01.c1891.g0006.m0001	Bpev01.c1891.g0006.m0001	Contig1891	104.58	1.32952	0.240847	5.5202	3.38621e-08	0.000609145	Photosystem_II_CP43_reaction_center_protein
Bpev01.c1891.g0002.m0001	Bpev01.c1891.g0002.m0001	Bpev01.c1891.g0002.m0001	Contig1891	49.5216	2.83392	0.548603	5.1657	2.39544e-07	0.00215458	Photosystem_II_protein_D1
Bpev01.c0245.g0042.m0001	Bpev01.c0245.g0042.m0001	Bpev01.c0245.g0042.m0001	Contig245	215.988	1.17541	0.267747	4.39001	1.13347e-05	0.0679665	Cytochrome_P450_superfamily_protein_LENGTH_472
