## Supplementary material for "*BpLAZY1A* Mediates Transcriptional Polarity and Drives Adaxial Tension Wood–Like Tissue Formation in Silver Birch (*Betula pendula*) Branches": SI 6

### Sheet: Polarization_11_week0_M_tip_up_
	gene_name	entrez	chromosome	baseMean	log2FoldChange	lfcSE	stat	pvalue	padj	gene_label
Bpev01.c0245.g0042.m0001	Bpev01.c0245.g0042.m0001	Bpev01.c0245.g0042.m0001	Contig245	215.988	1.24165	0.266707	4.65549	3.23206e-06	0.0581416	Cytochrome_P450_superfamily_protein_LENGTH_472
